# Differences in components of reproductive behaviour between populations at the simultaneously hermaphroditic snail *Lymnaea stagnalis*

**DOI:** 10.1101/2025.06.11.658905

**Authors:** Susanne Pekelharing, Yumi Nakadera, Takumi Saito, Joris M. Koene

## Abstract

Differences in reproductive behaviour can contribute to speciation by establishing reproductive isolation and can thus be a significant driving force in ecology and evolution. However, studies investigating intraspecific variation in reproductive behaviour remain scarce. In this study, we focused on a simultaneously hermaphroditic freshwater snail, *Lymnaea stagnalis*, a model organism whose reproductive behaviour is well documented, to examine behavioural differences among populations. In addition to a laboratory population, ten wild populations were sampled and standardised under laboratory conditions. Mating behaviour and egg production were quantified through observation experiments. The observed traits were analysed using a hierarchical Bayesian model to estimate the effects of each population on reproductive traits. Moreover, genetic information of the populations was estimated using low-coverage whole genome sequencing data, and phylogenetic signals for each trait were assessed. Our results revealed that populations exhibited distinct behavioural traits, and most prominent were the differences in male behaviours and the motivation to mate in the male role (after short and long sexual isolation). Egg production also clearly differed between populations. However, no phylogenetic signals were detected for any of the traits, suggesting that the diversification of behavioural traits among populations may result from evolutionary processes such as divergent selection or founder effects. This study highlights that reproductive behaviour can be highly diversified within a single species, and that assuming homogeneity in behaviour should be done with care.
