## Supplemental Tables for "Differences in components of reproductive behaviour between populations at the simultaneously hermaphroditic snail *Lymnaea stagnalis*"

### Sheet: Table S1
Table S1. Pekelharing et al. 2025. Contribution raitos of each principal component analysis
	PC1	PC2	PC3	PC4	PC5	PC6	PC7	PC8	PC9
Donor_male	0.2836	0.1335	0.1226	0.101	0.09493	0.08474	0.07771	0.05382	0.04808
Donor_female	0.2099	0.144	0.1301	0.1215	0.1139	0.1117	0.09898	0.06996	NA
Recipient_female	0.1935	0.157	0.1474	0.1244	0.1089	0.09986	0.09164	0.07737	NA
Recipient_male	0.3441	0.166	0.1244	0.09686	0.08346	0.06566	0.05081	0.04355	0.0252

### Sheet: Table S2
Table S2. Pekelharing et al. 2025. Values of repruductive traits observed in this study for each population.
Population	Donor: mating success rate	Recipient: mating success rate	Donor: male behaviour PC1	Donor: female behaviour PC1	Recipient: male behaviour PC1	Recipient: female behaviour PC1	Average egg cupsul size	Average total egg number
AU	0.631579	0.736842	-0.219054	0.707628	-0.0411149	-0.185399	1.16684	283.316
BE	0.526316	0.894737	-0.0680752	0.954975	2.36258	-0.314276	1.11163	138.333
FR	0.7	0.4	0.681421	-0.361484	-0.635423	0.494049	1.37257	252.105
FL	0.75	0.55	0.395163	-0.150911	-0.205149	0.308778	1.29793	202.8
FI	0.6	0.2	0.615963	-0.648273	-0.485408	-0.343043	1.25029	387.75
GR	0.789474	0.789474	-0.266801	0.0946451	-0.0942977	-0.205114	1.17905	265.947
LAB	0.8	0.9	0.90707	0.817338	1.41096	0.517163	1.05707	289.5
M1	0.705882	0.647059	-0.400527	-0.707272	-0.632648	-0.0157063	1.12791	180.188
M2	0.333333	0.2	-0.552729	-0.995264	-1.2488	-0.494039	1.07192	224.308
UT	0.526316	0.421053	-0.594189	-0.616974	-0.4547	-0.116446	1.09617	267.526
SW	0.461538	0.307692	-0.449133	0.186914	-1.01313	-0.107963	1.34555	146.333

### Sheet: Table S3
Table S3. Pekelharing et al. 2025. Genetic distance between L. stagnalis populations based on lcWGS.
	AU	BE	FR	FL	FI	GR	LAB	M1	M2	UT	SW
AU	0	0.0179737	0.0171648	0.0180475	0.0175698	0.0174878	0.0171514	0.0168518	0.0174891	0.016394	0.0157312
BE		0	0.0161306	0.0149576	0.0165891	0.0167054	0.0140443	0.014138	0.0147536	0.0138717	0.0149946
FR			0	0.0128318	0.0164593	0.0164877	0.0140998	0.0134685	0.0144555	0.0135802	0.0146467
FL				0	0.0134789	0.013962	0.011111	0.0112601	0.0123296	0.0115056	0.0122519
FI					0	0.0123786	0.0137254	0.0141285	0.014836	0.0139128	0.0123271
GR						0	0.013902	0.0130825	0.01502	0.0141033	0.0129695
LAB							0	0.0110037	0.0116838	0.0109174	0.012083
M1								0	0.00760175	0.0110549	0.0123174
M2									0	0.0116967	0.0129977
UT										0	0.0120265
SW											0
